# Dysproteostasis primes pancreatic epithelial state changes in *KRAS*-mediated oncogenesis

**DOI:** 10.1101/2025.03.24.644918

**Authors:** Carla Salomo Coll, Marisa di Monaco, Jocelyn Holkham, Matt Smith, Morwenna Muir, Philippe Gautier, Xiaozhong Zheng, Roopesh Krishnankutty, Alain J. Kemp, Katie Winnington-Ingram, Alex von Kriegsheim, Jennifer P. Morton, Natalia Jimenez-Moreno, Damian Mole, Simon Wilkinson

## Abstract

Pre-malignant transformation of pancreatic acinar cells by oncogenic *Kras* is dependent upon stochastic emergence of metaplastic cell states, through unknown mechanisms. We reveal that an early, transcriptionally-mediated effect of *Kras* is sporadic failure of proteostatic ER-phagy. Genetically-altered mice deficient in ER-phagy demonstrate that this event co-operates with *Kras* to drive acinar-ductal metaplasia (ADM) and subsequent cancer. Mechanistically, proteomics and high-resolution imaging uncover pathologic aggregation of a subset of ER proteins, including the injury marker REG3B, resulting from failure to physically interact with the ER-phagy receptor CCPG1. Spatial transcriptomics demonstrate that the appearance of sporadic intracellular aggregates upon *Kras* activation marks rare acinar cells existing in an injured, ADM-primed state. Importantly, engineered mutants of REG3B establish that aggregate formation is sufficient to directly engender this epithelial cell state. Pancreatic cancer can thus arise from stochastic pathologic protein aggregates that are influenced by and co-operate with an oncogene.
