## Supplementary material for "Dysproteostasis primes pancreatic epithelial state changes in *KRAS*-mediated oncogenesis": Supp. Table 3

### Sheet: Curated GSEA gene sets
INJURY_D1_TOP_UPREGULATED_POGGETTO_2021	INJURY_D1_TOP_DOWNREGULATED_POGGETTO_2021	INJURY_D7_TOP_UPREGULATED_POGGETTO_2021	INJURY_D7_TOP_DOWNREGULATED_POGGETTO_2021	INJURY_D28_TOP_UPREGULATED_POGGETTO_2021	INJURY_D28_TOP_DOWNREGULATED_POGGETTO_2021	INJURY_TOP_UPREGULATED_MA_etal_2022	INJURY_TOP_DOWNREGULATED_MA_etal_2022	UPR_CROSS_SPECIES
Gm2663	Ins2	Prss1	Gp2	Gm10334	Mptx1	Gm42418	Sycn	Edem1
Reg3b	Clps	Gm5771	Cela1	Gm5771	Malat1	Gm2663	Mt2	Herpud1
Reg2	Rnase1	Gm10334	Tff2	Prss3	Fabp4	Gm5771	Gp2	Dnajc3
1810009J06Rik	mt-Nd2	Gm2663	Pnlip	Prss1	Neat1	Prss3	Pnlip	Wars
Clu	Lars2	1810009J06Rik	Sycn	1810009J06Rik	Gal	1810009J06Rik	Cela1	Dnajcb9
Krt18	Tff2	Prss3	Clps	Gm2663	Igkc	Prss1	Amy2a2	Hspa5
Reg3g	mt-Cytb	Col3a1	Mptx1	Reg2	Mt1	Gkn3	Cela3b	Ddit3
Krt8	mt-Co3	Col1a1	mt-Nd2	Ins2	Clps	Reg3b	Mt1	Atf4
Actg1	Zg16	Col1a2	Zg16	Ins1		AY036118	Prss2	Canx
Timp1	mt-Atp6	Mgp	mt-Nd4l	Reg1		Gm10334	Hbb-bs	Hsp90b1
Hspa8	Gcg	Sparc	Klk1	Try5		Serpina6	Amy1	Calr
Lgals1	Ins1	Reg2	Cela2a			Lars2	2210010C04Rik	Pdia5
Tmsb4x	Pnlip	Reg3b	Rnase1			Ptma	Amy2a3	Ero1L
Ctsl	mt-Co2	Bgn	mt-Cytb			Rpl30		Pdia4
Col3a1	mt-Nd4	C3	mt-Atp6			Tmsb4x		Ppp1r15a
Hsp90ab1	mt-Nd3	Vim	Amy2a5			Gm10076		Gadd45a
Nupr1	Pdia2	Igfbp4	mt-Co3			Ifitm3
Col1a1	Pla2g1b	Dcn	Prss2			Reg2
Tmsb10	Cela1	Lum	Hamp2			Pgc
Dstn	Cpb1	Timp1	mt-Co2			Arhgdig
Serpinb1a	Iapp	Mfap5	mt-Nd3			Rps21
Npm1	mt-Nd1	Tmsb4x	Gal			mt-Co2
S100a11	Serpini2	Gm26917	mt-Nd5			Rps20
Eif1	Ctrl	Mmp2	mt-Nd4			Rps12
Col1a2	Cel	Klf4	Ctrl			EYFP
Rps2	1810028F09Rik	Dusp1	Gatm			Rpl28
Hspb1	Sycn	Fn1	Fabp4			Rps10
Btf3	mt-Nd4l	Cxcl1	Cel			Reg1
Gapdh	Gatm	Postn	1810028F09Rik			Rpl27a
Rpl9	mt-Co1	Lgals1	Cpa1			Rpl19
Esd	Cpa2	Fos	Pla2g1b			Eef1b2
Rps5	2210010C04Rik	Cilp	mt-Nd1			H2afz
Rps3	mt-Nd5	Calr	Tmed11			Ppia
Ftl1	Malat1	Fbn1	Klk1b5			Rps15a
Vim	Gp2	Ctsl	2210010C04Rik			Hsp90b1
Sparc	Mptx1	Junb	Pdia2			1810053B23Rik
Rpl18	Hbb-bs	Fosb	mt-Atp8			Ybx1
Cd63		Col6a1	Pnliprp1			Agr2
Rps18		Col5a2				Rpl9
Rps20		Klf2				Rps3a1
Actb		Aebp1				Rpl22
Rpl17		Serpinh1				Sec61b
Rpl8		Igfbp7				Ifi27
Rpl24		Rbp1				Rpl15
Rps15a		Tmsb10				H3f3a
Serpinb6a		Ifitm3				Ndufa4
Rps11		Hspa8				Rpl7
Pmm1		Ly6a				mt-Co1
Rpl15		Ifi27l2a				Rpl23
Rpl27a		Serping1				Npm1
Ppia						Chchd2
Psmd8						Rpl34
Tubb5						Gm10260
Rpl11						Rps13
Ifitm3						Rpl10a
Sh3bgrl3						Rpl24
Ybx1						Rps26
Tagln2						Hsp90ab1
Rpl19						Rack1
Clic1						Rps11
Arpc1b						Rps2
Rps27a
Ppp1r14b
Rbm3
Anxa2
Rps9
Prdx1
Rps3a1
Naca
Lgals3
Ran
Rps16
Try5
Rpl7
Rpl12
Rps10
Rpl10a
Rps27
Eif4ebp1
Serpinh1
Fau
Cxcl14
Rpl14
Tpm2
Rack1
Krt19
H2afz
Rps13
Rpl34
Rpl23
S100a6
Rps14

### Sheet: GSVA acinar-specific injury
ACINAR_SPECIFIC_INJURY_GS
Ftl1
Nupr1
Calr
Dcn
Serping1
Naca
Serpinb1a
1810009J06Rik
Ctsl
Reg3b
Reg2
Reg3g
Ifitm3
Cd63

### Sheet: MSigDB collections
Collection	Date accessed
MH mouse-ortholog hallmark gene sets (v2023)	2023-10-08
M2 curated gene sets (v2023)	2023-10-08
M3 regulatory target gene sets (v2023)	2023-10-08
M5 ontology gene sets (v2023)	2023-10-08
M8 cell type signature gene sets (v2023)	2023-10-08
